# nPhase: An accurate and contiguous phasing method for polyploids

**DOI:** 10.1101/2020.07.24.219105

**Authors:** Omar Abou Saada, Andreas Tsouris, Anne Friedrich, Joseph Schacherer

## Abstract

While genome sequencing and assembly are now routine, we still do not have a full and precise picture of polyploid genomes. Phasing these genomes, *i.e.* deducing haplotypes from genomic data, remains a challenge. Despite numerous attempts, no existing polyploid phasing method provides accurate and contiguous haplotype predictions. To address this need, we developed nPhase, a ploidy agnostic pipeline and algorithm that leverage the accuracy of short reads and the length of long reads to solve reference alignment-based phasing for samples of unspecified ploidy (https://github.com/nPhasePipeline/nPhase). nPhase was validated on virtually constructed polyploid genomes of the model species *Saccharomyces cerevisiae*, generated by combining sequencing data of homozygous isolates. nPhase obtained on average >95% accuracy and a contiguous 1.25 haplotigs per haplotype to cover >90% of each chromosome (heterozygosity rate ≥0.5%). This new phasing method opens the door to explore polyploid genomes through applications such as population genomics and hybrid studies.
