## Supplemental Tables for "nPhase: An accurate and contiguous phasing method for polyploids"

### Sheet: Table S1
Table S1: Origins and accessions of strains selected for validation testing
These strains, selected from the 1011 S. cerevisiae genome paper1, were sequenced by MinION and their Illumina data was retrieved from the SRA data associated with the 1011 paper
Isolate name	Standardized name	Isolation	Ecological origins	Geographical origins	Ploidy	Aneuploidies	Zygosity	Total number of SNPs	SRA Accession (Illumina reads)	SRA Accession (MinION reads)
VKM_Y-504:S	CCN	Berries of Viburnum Burejanum	Fruit	Russian Far East	2	euploid	homozygous	77912	ERR1308732
EM93_3	ACA	Rotting fig	Fruit	California, USA	1	euploid	homozygous	25551	ERR1309429
C-6	CRL	Wine conserved in amphora	Wine	Georgia	2	euploid	homozygous	38217	ERR1308952
UWOPS03-433.3	BMB	Nectar, bertam palm	Tree	Malaysia	2	euploid	homozygous	78822	ERR1308675
[1] Peter, J., De Chiara, M., Friedrich, A. et al. Genome evolution across 1,011 Saccharomyces cerevisiae isolates. Nature 556, 339–344 (2018). https://doi.org/10.1038/s41586-018-0030-5

### Sheet: Table S2
Table S2: nPhase accuracy and contiguity metrics
Accuracy and contiguity metrics for nPhase run on all tests using optimal parameters
Sample Name	Ploidy	Number of heterozygous positions	Accuracy (%)	Error (%)	Missing (%)	Average number of clusters per chromosome per parent
CCN_BMB	2	125000	96.44	3.25	0.31	4
CCN_BMB	2	62500	93.57	4.51	1.92	4
CCN_BMB	2	12500	95.32	3.82	0.86	3
CCN_BMB	2	6250	90.34	6.69	2.97	4
CCN_ACA_BMB	3	125000	96.7	2.53	0.76	3
CCN_ACA_BMB	3	62500	95.02	3.26	1.72	3
CCN_ACA_BMB	3	12500	90.7	6.49	2.81	3
CCN_ACA_BMB	3	6250	87	9.69	3.31	4
CCN_ACA_BMB_CRL	4	125000	95.34	2.88	1.78	3
CCN_ACA_BMB_CRL	4	62500	93.72	4.07	2.21	3
CCN_ACA_BMB_CRL	4	12500	81.65	10.49	7.87	3
CCN_ACA_BMB_CRL	4	6250	78.62	12.91	8.46	4

### Sheet: Table S3
Table S3: nPhase computational performance metrics
CPU time and memory resources used by the nPhase algorithm for different tests using optimal parameters
Construction	Ploidy	Heterozygosity level	CPU Used (HH:MM:SS)	CPU Used (Hours)	Memory used (GB)
CCN_BMB	2	0.0005	00:01:09	0.02	0.6
CCN_BMB	2	0.001	00:04:11	0.07	1.34
CCN_BMB	2	0.005	00:34:58	0.58	6.16
CCN_BMB	2	0.01	01:07:27	1.12	7.91
CCN_ACA_BMB	3	0.0005	00:03:22	0.05	0.9
CCN_ACA_BMB	3	0.001	00:13:38	0.22	2.04
CCN_ACA_BMB	3	0.005	01:31:10	1.52	8.92
CCN_ACA_BMB	3	0.01	03:08:38	3.14	18.9
CCN_ACA_BMB_CRL	4	0.0005	00:06:02	0.1	1.25
CCN_ACA_BMB_CRL	4	0.001	00:27:28	0.45	2.83
CCN_ACA_BMB_CRL	4	0.005	02:37:11	2.61	12.18
CCN_ACA_BMB_CRL	4	0.01	04:50:15	4.83	31.78
